# Oligotrophy and organic carbon dissipation as trophic strategy in chernozem rare and uncultured taxa

**DOI:** 10.1101/2025.11.25.690425

**Authors:** K.A. Demin, V.V. Sedova, K.I. Krylov, P.A. Mirko, Y.N. Kocharovskaya, T.M. Minkina, E.V. Prazdnova

**Affiliations:** Southern Federal University, 344090, Rostov-on-Don, Russia; G.K. Skryabin Institute of Biochemistry and Physiology of Microorganisms, 142290, Pushchino, Moscow region, Russia

**Keywords:** Soil metagenomics, oligotrophy, rare biosphere, ecophysiology

## Abstract

Soil microbial communities harbor vast phylogenetic diversity, yet the functional ecology of rare and uncultured taxa remains poorly understood. These low-abundance microorganisms may employ specialized trophic strategies enabling their persistence in resource-limited environments. This study examined whether established oligotrophy markers could effectively characterize and differentiate the ecophysiology of rare and uncultured bacteria recovered from diverse Russian soil metagenomes. A total of 31 soil samples (chernozems, fluvisols, solonetz, solonchak, kastanozems, and leptosols) were collected from protected natural areas in the Rostov Region, Russia. Shotgun metagenomic sequencing was performed, and 246 metagenome-assembled genomes (MAGs) were recovered through assembly and binning. Genomic and functional traits associated with oligotrophy - including genome size, predicted generation time, ribosomal RNA operon copy number, two-component signaling systems, chemotaxis proteins, and carbohydrate-active enzymes - were analyzed. Metabolic capabilities for C1-compound oxidation, benzoyl-CoA pathway utilization, organosulfonate metabolism, and atmospheric trace gas scavenging were annotated. Principal component analysis was employed to cluster MAGs based on ecological strategy. MAGs spanned 18 bacterial phyla, with genome sizes ranging from 0.58–11.6 Mb and predicted doubling times from 0.6–15.6 hours. Six statistically significant clusters were identified, corresponding to distinct life-history strategies: fast-growing generalists, hydrogenotrophs, C1-compound specialists, polysaccharide degraders, aromatic compound degraders, and minimal-genome specialists. Oligotrophic lifestyles were confidently inferred for Methylomirabilota, Krumholzibacteriota, and Eisenbacteria MAGs, characterized by slow growth, reliance on low-molecular-weight carbon dissipation, and reduced regulatory complexity. Copiotrophic strategies were associated with Myxococcota, Bacteroidota, Gammaproteobacteria, and Verrucomicrobiota, which exhibited large genomes, rapid doubling times, extensive two-component systems, and high carbohydrate-active enzyme abundances. Combined analysis of genome size, generation time, regulatory system complexity, chemotaxis capacity, and substrate utilization pathways provides a robust framework for inferring trophic strategies of uncultured soil bacteria. Oligotrophy among rare taxa is characterized by adaptation to low-molecular-weight carbon dissipation, atmospheric trace gas oxidation, representing ecological strategies that enable persistence in nutrient-limited soil microhabitats.
