## Supplementary material for "Oligotrophy and organic carbon dissipation as trophic strategy in chernozem rare and uncultured taxa": Collection dates, coordinates, detailed soil sample types and sampling locations listed in the Supplementary file 1.

### Sheet: supplementary-table-1-translate
Sample	Soil type	Simplified soil type	Sample collection date	Sampling depth, cm	Sampling coordinate x	Sampling coordinate y	Specially protected area name
1501	Haplic Chernozem, calcareous, moderately eroded, thin, low humus, light clay, coarse silty-clayey on coarse silty-clayey light clay	Chernozem	12.05.2022	0-20	46.9065	40.4464	Zernograd District, Khoroli protected area
1502	Haplic Chernozem, calcareous, slightly eroded, medium-thick, low humus, medium loam	Chernozem	12.05.2022	0-20	46.9121	40.462	Zernograd District, Khoroli protected area
1503	Haplic Chernozem, calcareous, slightly eroded, medium-thick, low humus	Chernozem	12.05.2022	0-20	46.9553	40.8743	Zernograd District, Forb-fescue-feathergrass steppe protected area
1601	Haplic Chernozem, textural-calcareous	Chernozem	25.04.2022	0-20	49.4429	40.7782	Chertkov District, Forb-fescue-feathergrass steppe protected area
1603	Haplic Chernozem	Chernozem	25.04.2022	0-20	49.0198	40.498	Millerovo District, Fominskaya Dacha protected area
1604	Haplic Chernozem	Chernozem	25.04.2022	0-20	49.0158	40.5047	Millerovo District, Fominskaya Dacha protected area
1606	Haplic Chernozem, calcareous	Chernozem	26.04.2022	0-20	47.6272	40.6806	Ust-Donetsk District, Razdory Slopes protected area
1705	Haplic Chernozem, calcareous, medium-thick, heavy loam	Chernozem	12.05.2022	0-20	46.5336	41.8641	Salsk District, Primarnyecheskaya Steppe protected area
1706	Haplic Chernozem, calcareous, medium-thick, heavy loam	Chernozem	17.05.2022	0-20	47.2342	39.6572	Southern Federal University Botanical Garden
1707	Haplic Chernozem, calcareous, medium-thick, heavy loam	Chernozem	17.05.2022	0-20	47.2366	39.6569	Southern Federal University Botanical Garden
1801	Chernic Chernozem, migration-segregation, medium humus	Chernozem	17.05.2022	0-20	47.236	39.6511	Southern Federal University Botanical Garden
1809	Chernozem (Southern Chernozem), thin	Chernozem	26.04.2022	0-20	48.4247	40.2539	Kamensky District, Chalk deposits protected area
1810	Chernozem (Southern Chernozem), thin	Chernozem	26.04.2022	0-20	48.4251	40.2536	Kamensky District, Chalk deposits protected area
1812	Haplic Chernozem, slightly solonetzic	Chernozem	26.04.2022	0-20	48.1186	40.73	Belokalitvensky District, Chernaya Balka (Black Ravine) protected area
1813	Chernozem (Southern Chernozem), medium-thick	Chernozem	26.04.2022	0-20	48.1186	40.7292	Belokalitvensky District, Chernaya Balka (Black Ravine) protected area
1817	Haplic Chernozem, calcareous	Chernozem	29.04.2022	0-20	47.4121	38.8497	Neklinovsky District, Mius Slopes protected area
Mu	Chernozem (Southern Chernozems), medium-thick, slightly eroded, calcareous, low humus	Chernozem	18.05.2022	0-20	48.7939	41.4639	Ravines Lipovaya and Rassypnaya natural landmark
O	Chernozem (Southern Chernozems), medium-thick, low humus, moderately eroded, partly calcareous	Chernozem	18.05.2022	0-20	48.6733	40.7581	Orekhovoye natural landmark
Sh	Chernozem (Southern Chernozems), solonetzic, medium-thick, moderately eroded, slightly erodible, low humus	Chernozem	18.05.2022	0-20	48.6956	40.7431	Shirokoye and Zhukovo natural landmark
1701	Meadow-chestnut soil	Chestnut soil	13.05.2022	0-20	46.4678	43.0064	Rostovsky Biosphere Reserve
1703	Chestnut soil, solonetzic	Chestnut soil	13.05.2022	0-20	46.4675	43.0069	Rostovsky Biosphere Reserve
1804	Fluvisol, dark humic, gleyic, shallow peaty	Fluvisol	18.05.2022	0-20	47.1506	39.3494	Don Delta Nature Reserve
1805	Fluvisol, dark humic, gleyic	Fluvisol	18.05.2022	0-20	47.1529	39.3482	Don Delta Nature Reserve
1818	Fluvisol, dark humic, gleyic	Fluvisol	18.05.2022	0-20	47.1982	39.3938	Don Delta
1602	Leptosol, dark humic	Leptosol	25.04.2022	0-20	49.448	40.7746	Chertkov District, Forb-fescue-feathergrass steppe protected area
1811	Leptosol, dark humic	Leptosol	26.04.2022	0-20	48.4246	40.2545	Kamensky District, Chalk deposits protected area
D	Solonchak, hydromorphic	Solonchak	08.05.2022	0-20	47.2799	43.4146	Dubovsky District
1702	Solonetz, chestnut-type, medium columnar on loess-like heavy loam	Solonetz	13.05.2022	0-20	46.4679	43.0065	Rostovsky Biosphere Reserve
1815	Solonetz, dark humic, quasi-gleyic	Solonetz	26.04.2022	0-20	47.4198	40.3677	Oktyabrsky District, Zolotye Gorki (Golden Hills) protected area
1816	Solonetz, dark humic, quasi-gleyic	Solonetz	26.04.2022	0-20	47.4244	40.3723	Oktyabrsky District, Zolotye Gorki (Golden Hills) protected area
1819	Solonetz, dark humic, hydromorphic	Solonetz	18.05.2022	0-20	47.2039	39.34	Topolki
